# From plants to ants: Fungal modification of leaf lipids for nutrition and communication in the leaf-cutter ant fungal garden ecosystem

**DOI:** 10.1101/2020.07.28.224139

**Authors:** Lily Khadempour, Jennifer E. Kyle, Bobbie-Jo M. Webb-Robertson, Carrie D. Nicora, Francesca B. Smith, Richard D. Smith, Mary S. Lipton, Cameron R. Currie, Erin S. Baker, Kristin E. Burnum-Johnson

## Abstract

Lipids are essential to all living organisms, as an energy source, as an important cellular structural component, and as a communication tool. In this study, we used global lipidomic methods to evaluate the lipids in leaf-cutter ant fungal gardens. Leaf-cutter ants and their coevolved fungal cultivar, *Leucoagaricus gongylophorus*, are a model mutualistic system. The fungus enzymatically digests fresh plant material that the ants cut and deliver, converting energy and nutrients from plants, and providing them to the ants through specialized hyphal swellings called gongylidia. Using combined liquid chromatography, ion mobility spectrometry, and tandem mass spectrometry we evaluated differences between the molecular speciation of lipids in the leaf-cutter ant fungal garden ecosystem. This lipidomic study characterized leaves that are fed to the gardens, gongylidia that are produced by the fungus to feed the ants, and spatially resolved regions of the fungal garden through stages of leaf degradation. Lipids containing alpha-linolenic acid (18:3) were enriched in leaves and the top of the gardens, but not dominant in the middle or bottom regions. Gongylidia were dominated by lipids containing linoleic acid (18:2). To evaluate the communicative potential of the lipids in fungal gardens we conducted a behavioral experiment that showed *Atta* leaf-cutter ants responded differently to 18:3 and 18:2 fatty acids, with aggression towards 18:3 and attraction for 18:2. This work demonstrates the role of lipids in both the transfer of energy and as an inter-kingdom communication tool in leaf-cutter ant fungal gardens.

**Importance:** In this work we examined the role of lipids in the mutualism between leaf-cutter ants and fungus. These ants cut fresh leaf material, which they provide to their fungal cultivar, that converts energy and nutrients from the plants and provides it to the ants in specialized hyphal swellings called gongylidia. This work constitutes the first example of a global lipidomics study of a symbiotic system and provides insights as to how the fungus modifies plant lipids into a usable source for the ants. Through a behavioral experiment, this work also demonstrates how lipids can be used as an inter-kingdom communication tool, in this case an attractant, rather than as a repellant, which is more often seen.
