## Supplementary material for "From plants to ants: Fungal modification of leaf lipids for nutrition and communication in the leaf-cutter ant fungal garden ecosystem": Data file S1

### Sheet: 10_most_abundant_spectra
		Top of fungus garden			Middle of fungus garden			Bottom of fungus garden			Gongylidia
	LAG ID	Acromyrmex Top Annotated Spectra	Atta Top Annotated Spectra		Acromyrmex Middle Annotated Spectra	Atta Middle Annotated Spectra		Acromyrmex Bottom Annotated Spectra	Atta Bottom Annotated Spectra		Gongylidia 1	Gongylidia 2	Gongylidia 3	KOG annotation
Ten most abundant spectra in gongylidia	LAG_2407	0.00268097	0.00841969		0	0.00673149		0.00322061	0.00449871		0.0590406	0.346416	0.474031	gnl|CDD|37990	KOG2779, N-myristoyl transferase [Lipid transport and metabolism].
	LAG_3455	0.0080429	0.00194301		0.00623886	0.00373972		0.0128824	0.00449871		0.0424354	0.144974	0.0805853	gnl|CDD|38923	KOG3719, Carnitine O-acyltransferase CPT2/YAT1 [Lipid transport and metabolism].
	LAG_34597	0.000670241	0		0.000891266	0		0.00322061	0		0.0424354	0.144974	0.0805853	gnl|CDD|39866	KOG4667, Predicted esterase [Lipid transport and metabolism].
	LAG_3919	0.0201072	0.0161917		0.0249554	0.0172027		0.0273752	0.0154242		0.0479705	0.0280336	0.0665705	gnl|CDD|36420	KOG1206, Peroxisomal multifunctional beta-oxidation protein and related enzymes [Lipid transport and metabolism].
	LAG_2573	0.000670241	0.00323834		0	0.00373972		0	0.00192802		0.0258303	0.0604726	0.0393652	gnl|CDD|37323	KOG2112, Lysophospholipase [Lipid transport and metabolism].
	LAG_2246	0.0140751	0.0142487		0.013369	0.0112191		0.00805153	0.0128535		0.0332103	0.0528634	0.0399835	gnl|CDD|36390	KOG1175, Acyl-CoA synthetase [Lipid transport and metabolism].
	LAG_2247	0.00268097	0.00129534		0.000891266	0.00149589		0	0.00257069		0.0332103	0.0528634	0.0399835	gnl|CDD|36390	KOG1175, Acyl-CoA synthetase [Lipid transport and metabolism].
	LAG_369	0.00670241	0.00259067		0.00980392	0.00373972		0.00644122	0.00257069		0.0110701	0.0268322	0.0152514	gnl|CDD|35379	KOG0157, Cytochrome P450 CYP4/CYP19/CYP26 subfamilies [Secondary metabolites biosynthesis, transport and catabolism, Lipid transport and metabolism].
	LAG_3685	0	0.000647668		0	0		0	0		0.0110701	0.0268322	0.0152514	gnl|CDD|36091	KOG0873, C-4 sterol methyl oxidase [Lipid transport and metabolism].
	LAG_4516	0.00201072	0		0.00623886	0.00822737		0.00644122	0.0115681		0.0350554	0	0.0189613	gnl|CDD|36426	KOG1212, Amidases [Translation, ribosomal structure and biogenesis, Lipid transport and metabolism, Signal transduction mechanisms].
Ten most abundant spectra in top of fungus garden	LAG_4629	0.0402145	0.0738342		0.0213904	0.0411369		0.0241546	0.0199229		0	0.000400481	0.000206101	gnl|CDD|36603	KOG1389, 3-oxoacyl CoA thiolase [Lipid transport and metabolism].
	LAG_3374	0.0676944	0.0330311		0.0409982	0.0628272		0.10467	0.108612		0	0.000400481	0.000618302	gnl|CDD|36604	KOG1390, Acetyl-CoA acetyltransferase [Lipid transport and metabolism].
	LAG_303	0.0576408	0.0375648		0.057041	0.0433807		0.0450886	0.0482005		0	0	0.000206101	gnl|CDD|35589	KOG0368, Acetyl-CoA carboxylase [Lipid transport and metabolism].
	LAG_2313	0.0428954	0.0440415		0.0909091	0.039641		0.0257649	0.0347044		0	0.000400481	0.000206101	gnl|CDD|36414	KOG1200, Mitochondrial/plastidial beta-ketoacyl-ACP reductase [Lipid transport and metabolism].
	LAG_2315	0.0469169	0.0239637		0.0552585	0.0179506		0.0386473	0.00899743		0	0.000400481	0.000206101	gnl|CDD|35363	KOG0141, Isovaleryl-CoA dehydrogenase [Amino acid transport and metabolism, Lipid transport and metabolism].
	LAG_2029	0.016756	0.0511658		0.00980392	0.0403889		0.00483092	0.0321337		0	0	0.000412201	gnl|CDD|36391	KOG1176, Acyl-CoA synthetase [Lipid transport and metabolism].
	LAG_2151	0.0294906	0.0336788		0.0249554	0.0246821		0.0225443	0.031491		0.00184502	0	0.000206101	gnl|CDD|37419	KOG2208, Vigilin [Lipid transport and metabolism].
	LAG_2927	0.0274799	0.0200777		0.0222816	0.0276739		0.0322061	0.027635		0.00184502	0.00120144	0.000618302	gnl|CDD|36248	KOG1030, Predicted Ca2+-dependent phospholipid-binding protein [General function prediction only].
	LAG_798	0.0234584	0.017487		0.016934	0.0254301		0.0225443	0.0257069		0.00369004	0.000400481	0.000206101	gnl|CDD|35361	KOG0139, Short-chain acyl-CoA dehydrogenase [Lipid transport and metabolism].
	LAG_4232	0.0187668	0.0200777		0.0187166	0.0291698		0.0161031	0.0199229		0	0	0.000206101	gnl|CDD|36470	KOG1256, Long-chain acyl-CoA synthetases (AMP-forming) [Lipid transport and metabolism].
Ten most abundant spectra in middle of fungus garden	LAG_2313	0.0428954	0.0440415		0.0909091	0.039641		0.0257649	0.0347044		0	0.000400481	0.000206101	gnl|CDD|36414	KOG1200, Mitochondrial/plastidial beta-ketoacyl-ACP reductase [Lipid transport and metabolism].
	LAG_3374	0.0676944	0.0330311		0.0409982	0.0628272		0.10467	0.108612		0	0.000400481	0.000618302	gnl|CDD|36604	KOG1390, Acetyl-CoA acetyltransferase [Lipid transport and metabolism].
	LAG_303	0.0576408	0.0375648		0.057041	0.0433807		0.0450886	0.0482005		0	0	0.000206101	gnl|CDD|35589	KOG0368, Acetyl-CoA carboxylase [Lipid transport and metabolism].
	LAG_2315	0.0469169	0.0239637		0.0552585	0.0179506		0.0386473	0.00899743		0	0.000400481	0.000206101	gnl|CDD|35363	KOG0141, Isovaleryl-CoA dehydrogenase [Amino acid transport and metabolism, Lipid transport and metabolism].
	LAG_4629	0.0402145	0.0738342		0.0213904	0.0411369		0.0241546	0.0199229		0	0.000400481	0.000206101	gnl|CDD|36603	KOG1389, 3-oxoacyl CoA thiolase [Lipid transport and metabolism].
	LAG_2029	0.016756	0.0511658		0.00980392	0.0403889		0.00483092	0.0321337		0	0	0.000412201	gnl|CDD|36391	KOG1176, Acyl-CoA synthetase [Lipid transport and metabolism].
	LAG_2927	0.0274799	0.0200777		0.0222816	0.0276739		0.0322061	0.027635		0.00184502	0.00120144	0.000618302	gnl|CDD|36248	KOG1030, Predicted Ca2+-dependent phospholipid-binding protein [General function prediction only].
	LAG_21544	0.00938338	0.0181347		0.0392157	0.013463		0.0225443	0.0134961		0.00184502	0.000800961	0.000412201	gnl|CDD|38431	KOG3221, Glycolipid transfer protein [Carbohydrate transport and metabolism].
	LAG_1856	0.00335121	0.013601		0.0187166	0.0299177		0.0241546	0.0526992		0	0.000400481	0.000618302	gnl|CDD|39091	KOG3888, Gamma-butyrobetaine,2-oxoglutarate dioxygenase [Lipid transport and metabolism].
	LAG_2151	0.0294906	0.0336788		0.0249554	0.0246821		0.0225443	0.031491		0.00184502	0	0.000206101	gnl|CDD|37419	KOG2208, Vigilin [Lipid transport and metabolism].
Ten most abundant spectra in bottom of fungus garden	LAG_3374	0.0676944	0.0330311		0.0409982	0.0628272		0.10467	0.108612		0	0.000400481	0.000618302	gnl|CDD|36604	KOG1390, Acetyl-CoA acetyltransferase [Lipid transport and metabolism].
	LAG_303	0.0576408	0.0375648		0.057041	0.0433807		0.0450886	0.0482005		0	0	0.000206101	gnl|CDD|35589	KOG0368, Acetyl-CoA carboxylase [Lipid transport and metabolism].
	LAG_1856	0.00335121	0.013601		0.0187166	0.0299177		0.0241546	0.0526992		0	0.000400481	0.000618302	gnl|CDD|39091	KOG3888, Gamma-butyrobetaine,2-oxoglutarate dioxygenase [Lipid transport and metabolism].
	LAG_2313	0.0428954	0.0440415		0.0909091	0.039641		0.0257649	0.0347044		0	0.000400481	0.000206101	gnl|CDD|36414	KOG1200, Mitochondrial/plastidial beta-ketoacyl-ACP reductase [Lipid transport and metabolism].
	LAG_2927	0.0274799	0.0200777		0.0222816	0.0276739		0.0322061	0.027635		0.00184502	0.00120144	0.000618302	gnl|CDD|36248	KOG1030, Predicted Ca2+-dependent phospholipid-binding protein [General function prediction only].
	LAG_2151	0.0294906	0.0336788		0.0249554	0.0246821		0.0225443	0.031491		0.00184502	0	0.000206101	gnl|CDD|37419	KOG2208, Vigilin [Lipid transport and metabolism].
	LAG_1617	0.0180965	0.00906736		0.0347594	0.0164547		0.0595813	0.0147815		0.00184502	0	0	gnl|CDD|36893	KOG1680, Enoyl-CoA hydratase [Lipid transport and metabolism].
	LAG_798	0.0234584	0.017487		0.016934	0.0254301		0.0225443	0.0257069		0.00369004	0.000400481	0.000206101	gnl|CDD|35361	KOG0139, Short-chain acyl-CoA dehydrogenase [Lipid transport and metabolism].
	LAG_1027	0.0107239	0.0148964		0.016934	0.0164547		0.0161031	0.0282776		0.00184502	0	0	gnl|CDD|36620	KOG1406, Peroxisomal 3-ketoacyl-CoA-thiolase P-44/SCP2 [Lipid transport and metabolism].
	LAG_2029	0.016756	0.0511658		0.00980392	0.0403889		0.00483092	0.0321337		0	0	0.000412201	gnl|CDD|36391	KOG1176, Acyl-CoA synthetase [Lipid transport and metabolism].
	unique to the top 10 of this section
	annotated with Agustus (the rest are annotated with GeneMark)
